# Kinetochore-microtubule attachments are strengthened by Cnn1 stabilization of Stu2

**DOI:** 10.64898/2026.07.13.738289

**Authors:** Nairita Maitra, Devin T. Edwards, Christian R. Nelson, Changkun Hu, Charles L. Asbury, Sue Biggins

**Affiliations:** Howard Hughes Medical Institute, Division of Basic Sciences, Fred Hutchinson Cancer Center, Seattle, WA, United States of America; Department of Physiology and Biophysics, University of Washington, Seattle, WA, United States of America

## Abstract

Accurate chromosome segregation requires kinetochores to form robust, load-bearing attachments to dynamic spindle microtubules, mediated primarily by the Ndc80 complex. Two receptors, Dsn1 and Cnn1 (CENP-T), recruit multiple copies of Ndc80c to the kinetochore. We previously demonstrated that kinetochore components co-purifying with the yeast Dsn1 protein can maintain persistent load-bearing attachments that track with microtubule tip growth and shortening, but the properties of the Cnn1 receptor have not been explored. Using an optical trapping-based assay, we show here that Cnn1 purifications also sustain dynamic microtubule attachments under load. Mutation of a conserved region within the disordered N-terminal tail of Cnn1 weakened attachment strength *in vitro* and caused a growth defect when Dsn1 function was impaired. The Cnn1 mutation reduced Stu2 kinetochore levels without altering other kinetochore proteins. Restoring Stu2, either by direct addition *in vitro* or by tethering it to Ndc80c *in vivo*, rescued both attachment strength and cellular viability. These findings reveal a biophysical role for Cnn1 in enabling Stu2-dependent stabilization of kinetochore-microtubule attachments.
