## Supplementary material for "Kinetochore-microtubule attachments are strengthened by Cnn1 stabilization of Stu2": Table S6

### Sheet: Sfig 2A Bead Binding
		Beads Conjugate with Anti-HIS									Beads NOT Conjugate with Anti-HIS
Local Experiment Name	Cnn1WT Dilution	Beads Did not Bind	Beads Bound	Total Beads Scored (Max of 30)	Binding Fraction					Cnn1WT Dilution	Beads Did not Bind	Beads Bound	Total Beads Scored (Max of 30)	Binding Fraction
Exp 32-45	2	8	19	27	0.703704				Exp 32-46	2	30	0	30	0
Exp 32-47	2	16	14	30	0.466667				Exp 32-48	2	30	0	30	0
Exp 32-49	2	13	17	30	0.566667				Exp 32-50	2	30	0	30	0
Totals:		37	50	87					Total		90	0	90
				Total Binding Fraction and Estimated Uncertainty	0.574713	0.0530038							Total Binding Fraction and Estimated Uncertainty	0	0.0109285

### Sheet: SFig2B
Cnn1 WT Binding Data
Data											Graph Data
Experiment Number	Internal Experiment Reference Number		Dilution	Relative concentration	Bead Did Not Bind	Bound Bound	total Counted Beads (Max 20)	Binding Fraction											Full With
1	32	0	4	0.25	15	5	20	0.25											1-exp(-Lambda*x) Curves			Fit Parameter
2	32	1	4	0.25	12	8	20	0.4											Relative Concentration	Binding Fraction		lambda = 1.1995 ± 0.202
3	32	2	4	0.25	14	6	20	0.3											0.05	0.0582117
4	32	3	8	0.125	20	0	20	0				Dilution Factor	Relative Concentration	Binding Fraction	Estimated Uncertainty				0.0507584	0.059068
5	32	4	8	0.125	20	0	20	0				4	0.25	0.37069	0.0448444				0.0515283	0.0599365
6	32	5	8	0.125	18	2	20	0.1				8	0.125	0.14	0.0346987				0.0523099	0.0608174
7	32	6	2	0.5	11	9	20	0.45				2	0.5	0.438356	0.0580741				0.0531033	0.0617108
8	32	7	2	0.5	14	6	20	0.3				6	0.166667	0.0333333	0.0231741				0.0539087	0.0626169
9	32	8	2	0.5	12	8	20	0.4				5	0.2	0.23913	0.0628917				0.0547264	0.0635359
10	32	11	2	0.5	4	9	13	0.45				10	0.1	0.1	0.067082				0.0555565	0.0644678
11	32	12	4	0.25	12	7	19	0.35											0.0563992	0.0654129
12	32	15	8	0.125	18	2	20	0.1											0.0572546	0.0663714
13	32	16	6	0.166667	19	1	20	0.05											0.0581231	0.0673435
14	32	17	4	0.25	11	9	20	0.45											0.0590046	0.0683292
15	32	19	6	0.166667	19	1	20	0.05											0.0598996	0.0693288
16	32	20	5	0.2	12	8	20	0.4											0.0608082	0.0703425
17	32	23	5	0.2	19	1	20	0.05				Dilution Factor	Relative Concentration	F 1/2 (pN) (50% Survival Force)	Positive F 1/2 95% confidence (pN)	Negative F 1/2 95% confidence (pN)			0.0617305	0.0713705
18	32	30	5	0.2	4	2	6	0.1				4	0.25	8.2082	3.2458	0.6858			0.0626668	0.0724128
19	32	31	8	0.125	10	10	20	0.5				8	0.125	8.9364	0.9472	1.4746			0.0636173	0.0734698
20	32	32	10	0.1	18	2	20	0.1				2	0.5	8.2164	2.1156	1.2407			0.0645823	0.0745416
21	32	39	6	0.166667	20	0	20	0				6	0.166667	8.422	1.0067	5.3208			0.0655618	0.0756283
22	32	40	4	0.25	9	8	17	0.470588				5	0.2	9.9245	1.7335	2.4944			0.0665563	0.0767303
												10	0.1	10.2	1.577	5.4495			0.0675658	0.0778476
																			0.0685906	0.0789805
Slides below are from Sfig 2A and NOT included in SFig2B. However binding rates (counting only up to 20 beads) are consistent with those measured above												Linear Fit:	8.98 pN						0.069631	0.0801291
	32	45	2	0.5	7	13	20	0.65	**This slide used in +HIS for SFig2A. Here only counting first 20 beads										0.0706871	0.0812937
	32	47	2	0.5	12	8	20	0.4	**This slide used in +HIS for SFig2A. Here only counting first 20 beads										0.0717593	0.0824745
	32	49	2	0.5	9	11	20	0.55	**This slide used in +HIS for SFig2A. Here only counting first 20 beads										0.0728477	0.0836716
																			0.0739527	0.0848853
																			0.0750744	0.0861157
																			0.0762131	0.0873631
																			0.0773691	0.0886277
																			0.0785426	0.0899096
																			0.0797339	0.0912092
																			0.0809433	0.0925266
																			0.082171	0.093862
																			0.0834174	0.0952157
																			0.0846826	0.0965878
																			0.0859671	0.0979786
																			0.087271	0.0993883
																			0.0885947	0.100817
																			0.0899385	0.102265
																			0.0913027	0.103733
																			0.0926876	0.105221
																			0.0940934	0.106728
																			0.0955206	0.108256
																			0.0969694	0.109805
																			0.0984403	0.111374
																			0.0999334	0.112964
																			0.101449	0.114575
																			0.102988	0.116208
																			0.10455	0.117862
																			0.106136	0.119539
																			0.107746	0.121237
																			0.10938	0.122958
																			0.111039	0.124702
																			0.112723	0.126468
																			0.114433	0.128258
																			0.116169	0.130071
																			0.117931	0.131908
																			0.119719	0.133768
																			0.121535	0.135653
																			0.123379	0.137562
																			0.12525	0.139496
																			0.12715	0.141455
																			0.129078	0.143438
																			0.131036	0.145448
																			0.133024	0.147482
																			0.135042	0.149543
																			0.13709	0.15163
																			0.139169	0.153743
																			0.14128	0.155883
																			0.143423	0.15805
																			0.145598	0.160244
																			0.147807	0.162466
																			0.150049	0.164715
																			0.152325	0.166992
																			0.154635	0.169298
																			0.156981	0.171632
																			0.159362	0.173994
																			0.161779	0.176386
																			0.164233	0.178806
																			0.166724	0.181256
																			0.169252	0.183736
																			0.17182	0.186246
																			0.174426	0.188785
																			0.177071	0.191356
																			0.179757	0.193957
																			0.182484	0.196589
																			0.185252	0.199251
																			0.188061	0.201946
																			0.190914	0.204672
																			0.19381	0.207429
																			0.196749	0.210219
																			0.199734	0.213041
																			0.202763	0.215896
																			0.205839	0.218783
																			0.208961	0.221703
																			0.21213	0.224656
																			0.215348	0.227643
																			0.218614	0.230663
																			0.22193	0.233717
																			0.225296	0.236805
																			0.228713	0.239927
																			0.232183	0.243083
																			0.235704	0.246274
																			0.239279	0.249499
																			0.242909	0.252759
																			0.246593	0.256054
																			0.250333	0.259384
																			0.25413	0.26275
																			0.257985	0.266151
																			0.261898	0.269587
																			0.265871	0.273059
																			0.269903	0.276567
																			0.273997	0.280111
																			0.278153	0.28369
																			0.282372	0.287306
																			0.286655	0.290958
																			0.291003	0.294647
																			0.295417	0.298371
																			0.299898	0.302132
																			0.304446	0.305929
																			0.309064	0.309763
																			0.313752	0.313634
																			0.318511	0.31754
																			0.323342	0.321484
																			0.328246	0.325464
																			0.333225	0.32948
																			0.338279	0.333533
																			0.34341	0.337622
																			0.348619	0.341748
																			0.353907	0.345909
																			0.359275	0.350108
																			0.364724	0.354342
																			0.370256	0.358612
																			0.375872	0.362918
																			0.381574	0.36726
																			0.387361	0.371637
																			0.393237	0.37605
																			0.399201	0.380498
																			0.405256	0.384981
																			0.411403	0.389499
																			0.417643	0.394052
																			0.423978	0.398639
																			0.430409	0.403259
																			0.436937	0.407914
																			0.443564	0.412602
																			0.450292	0.417324
																			0.457122	0.422078
																			0.464056	0.426864
																			0.471095	0.431683
																			0.47824	0.436533
																			0.485494	0.441414
																			0.492858	0.446327
																			0.500333	0.451269
																			0.507922	0.456241
																			0.515626	0.461243
																			0.523447	0.466274
																			0.531387	0.471332
																			0.539447	0.476419
																			0.547629	0.481533
																			0.555935	0.486673
																			0.564368	0.491838
																			0.572928	0.49703
																			0.581618	0.502245
																			0.59044	0.507484
																			0.599395	0.512747
																			0.608487	0.518032
																			0.617716	0.523338
																			0.627086	0.528665
																			0.636597	0.534012
																			0.646253	0.539378
																			0.656055	0.544762
																			0.666006	0.550163
																			0.676108	0.555581
																			0.686363	0.561015
																			0.696774	0.566462
																			0.707342	0.571923
																			0.718071	0.577397
																			0.728963	0.582882
																			0.74002	0.588378
																			0.751244	0.593883
																			0.762639	0.599396
																			0.774206	0.604916
																			0.785949	0.610442
																			0.797871	0.615973
																			0.809972	0.621507
																			0.822258	0.627044
																			0.83473	0.632582
																			0.847391	0.638119
																			0.860244	0.643656
																			0.873292	0.649189
																			0.886538	0.654719
																			0.899985	0.660244
																			0.913635	0.665762
																			0.927493	0.671272
																			0.941561	0.676772
																			0.955843	0.682262
																			0.970341	0.68774
																			0.985059	0.693204
																			1	0.698654

### Sheet: SFig5
Cnn1 3A Binding Data
Data											Graph Data
Experiment Number	Internal Experiment Reference Number		Dilution	Relative concentration	Bead Did Not Bind	Bound Bound	total Counted Beads (Max 20)	Binding Fraction										Full With
0	32	13	2	0.5	1	10	11	0.909091										1-exp(-Lambda*x) Curves			Fit Parameter
1	32	14	4	0.25	12	8	20	0.4										Relative Concentration	Binding Fraction		lambda = 2.4696 ± 0.499
2	32	18	4	0.25	8	12	20	0.6										0.05	0.116159
3	32	21	6	0.166667	12	8	20	0.4				Dilution Factor	Relative Concentration	Binding Fraction	Estimated Uncertainty			0.0507584	0.117812
4	32	22	5	0.2	13	7	20	0.35				2	0.5	0.909091	0.0866784			0.0515283	0.119488
5	32	33	8	0.125	15	5	20	0.25				4	0.25	0.5	0.0790569			0.0523099	0.121186
6	32	37	10	0.1	20	0	20	0				6	0.166667	0.3	0.0724569			0.0531033	0.122906
7	32	41	6	0.166667	16	4	20	0.2				5	0.2	0.35	0.106654			0.0539087	0.124649
8	32	42	8	0.125	18	2	20	0.1				8	0.125	0.175	0.0600781			0.0547264	0.126415
												10	0.1	0	0.046471			0.0555565	0.128204
																		0.0563992	0.130016
																		0.0572546	0.131852
																		0.0581231	0.133712
																		0.0590046	0.135596
												Dilution Factor	Relative Concentration	F 1/2 (pN) (50% Survival Force)	Positive F 1/2 95% confidence (pN)	Negative F 1/2 95% confidence (pN)		0.0598996	0.137504
												2	0.5	5.7417	1.9782	1.1544		0.0608082	0.139437
												4	0.25	3.67	1.4943	0.789		0.0617305	0.141395
												6	0.166667	4.98	1.0317	1.6833		0.0626668	0.143378
												5	0.2	4.49	0.9323	1.6051		0.0636173	0.145387
												8	0.125	4.1712	1.4708	0.961		0.0645823	0.147421
												10	0.1					0.0655618	0.149481
																		0.0665563	0.151567
																		0.0675658	0.15368
												Linear Fit:	4.61 pN					0.0685906	0.155819
																		0.069631	0.157985
																		0.0706871	0.160178
																		0.0717593	0.162399
																		0.0728477	0.164647
																		0.0739527	0.166924
																		0.0750744	0.169228
																		0.0762131	0.171561
																		0.0773691	0.173923
																		0.0785426	0.176313
																		0.0797339	0.178733
																		0.0809433	0.181182
																		0.082171	0.183661
																		0.0834174	0.18617
																		0.0846826	0.188709
																		0.0859671	0.191278
																		0.087271	0.193878
																		0.0885947	0.196509
																		0.0899385	0.199171
																		0.0913027	0.201864
																		0.0926876	0.204589
																		0.0940934	0.207346
																		0.0955206	0.210135
																		0.0969694	0.212956
																		0.0984403	0.21581
																		0.0999334	0.218696
																		0.101449	0.221615
																		0.102988	0.224567
																		0.10455	0.227553
																		0.106136	0.230572
																		0.107746	0.233625
																		0.10938	0.236712
																		0.111039	0.239833
																		0.112723	0.242988
																		0.114433	0.246177
																		0.116169	0.249402
																		0.117931	0.252661
																		0.119719	0.255955
																		0.121535	0.259284
																		0.123379	0.262648
																		0.12525	0.266048
																		0.12715	0.269483
																		0.129078	0.272954
																		0.131036	0.276461
																		0.133024	0.280004
																		0.135042	0.283582
																		0.13709	0.287197
																		0.139169	0.290848
																		0.14128	0.294535
																		0.143423	0.298259
																		0.145598	0.302019
																		0.147807	0.305815
																		0.150049	0.309648
																		0.152325	0.313517
																		0.154635	0.317423
																		0.156981	0.321365
																		0.159362	0.325344
																		0.161779	0.329359
																		0.164233	0.333411
																		0.166724	0.337499
																		0.169252	0.341623
																		0.17182	0.345784
																		0.174426	0.349981
																		0.177071	0.354214
																		0.179757	0.358483
																		0.182484	0.362788
																		0.185252	0.367129
																		0.188061	0.371505
																		0.190914	0.375917
																		0.19381	0.380364
																		0.196749	0.384846
																		0.199734	0.389363
																		0.202763	0.393915
																		0.205839	0.3985
																		0.208961	0.40312
																		0.21213	0.407774
																		0.215348	0.412461
																		0.218614	0.417181
																		0.22193	0.421934
																		0.225296	0.42672
																		0.228713	0.431537
																		0.232183	0.436387
																		0.235704	0.441267
																		0.239279	0.446179
																		0.242909	0.45112
																		0.246593	0.456092
																		0.250333	0.461093
																		0.25413	0.466122
																		0.257985	0.47118
																		0.261898	0.476266
																		0.265871	0.481379
																		0.269903	0.486518
																		0.273997	0.491683
																		0.278153	0.496873
																		0.282372	0.502088
																		0.286655	0.507327
																		0.291003	0.512589
																		0.295417	0.517873
																		0.299898	0.523178
																		0.304446	0.528505
																		0.309064	0.533851
																		0.313752	0.539216
																		0.318511	0.5446
																		0.323342	0.550001
																		0.328246	0.555418
																		0.333225	0.560851
																		0.338279	0.566298
																		0.34341	0.571759
																		0.348619	0.577233
																		0.353907	0.582717
																		0.359275	0.588213
																		0.364724	0.593717
																		0.370256	0.59923
																		0.375872	0.60475
																		0.381574	0.610276
																		0.387361	0.615806
																		0.393237	0.621341
																		0.399201	0.626877
																		0.405256	0.632415
																		0.411403	0.637953
																		0.417643	0.643489
																		0.423978	0.649023
																		0.430409	0.654553
																		0.436937	0.660078
																		0.443564	0.665596
																		0.450292	0.671106
																		0.457122	0.676607
																		0.464056	0.682097
																		0.471095	0.687576
																		0.47824	0.69304
																		0.485494	0.69849
																		0.492858	0.703924
																		0.500333	0.709339
																		0.507922	0.714736
																		0.515626	0.720112
																		0.523447	0.725466
																		0.531387	0.730796
																		0.539447	0.736102
																		0.547629	0.741381
																		0.555935	0.746632
																		0.564368	0.751853
																		0.572928	0.757044
																		0.581618	0.762203
																		0.59044	0.767327
																		0.599395	0.772417
																		0.608487	0.777469
																		0.617716	0.782484
																		0.627086	0.787459
																		0.636597	0.792393
																		0.646253	0.797285
																		0.656055	0.802134
																		0.666006	0.806937
																		0.676108	0.811694
																		0.686363	0.816403
																		0.696774	0.821063
																		0.707342	0.825672
																		0.718071	0.830231
																		0.728963	0.834736
																		0.74002	0.839188
																		0.751244	0.843584
																		0.762639	0.847924
																		0.774206	0.852207
																		0.785949	0.856432
																		0.797871	0.860597
																		0.809972	0.864701
																		0.822258	0.868744
																		0.83473	0.872725
																		0.847391	0.876643
																		0.860244	0.880497
																		0.873292	0.884287
																		0.886538	0.888011
																		0.899985	0.891669
																		0.913635	0.89526
																		0.927493	0.898783
																		0.941561	0.90224
																		0.955843	0.905627
																		0.970341	0.908946
																		0.985059	0.912197
																		1	0.915377
